# Extensive diversity of RNA viruses in ticks revealed by metagenomics in northeastern China

**DOI:** 10.1101/2022.04.27.489762

**Authors:** Ziyan Liu, Liang Li, Wenbo Xu, Yongxu Yuan, Xiaojie Liang, Li Zhang, Zhengkai Wei, Liyan Sui, Yinghua Zhao, Yanyan Cui, Qing Yin, Dajun Li, Qianxue Li, Feng Wei, Zhijun Hou, Quan Liu, Zedong Wang

## Abstract

Recently, several emerging tick-borne viruses have been identified to be associated with human diseases in northeastern China. Here, we used metagenomics to investigate the virome diversity in *Haemaphysalis japonica, H. conicinna, Dermacentor silvarum*, and *Ixodes persulcatus* ticks in northeastern China. A total of 22 RNA viruses were identified and belonged to more eight viral families, including four each in *Nairoviridae* and *Phenuiviridae*, three each in *Flaviviridae, Rhabdoviridae*, and *Solemoviridae*, two in *Chuviridae*, and one each in *Partitiviridae, Tombusviridae*, and unclassified. Of them, eight viruses were novel species, belonging to *Nairoviridae* (Ji’an nairovirus and Yichun nairovirus), *Phenuiviridae* (Mudanjiang phlebovirus), *Rhabdoviridae* (Tahe rhabdovirus 1-3), *Chuviridae* (Yichun mivirus), and *Tombusviridae* (Yichun tombus-like virus), and five members were established human pathogens, including Alongshan virus, tick-borne encephalitis virus, Songling virus, Beiji nairovirus, and Nuomin virus. *I. persulcatus* ticks had significant higher viral species than those in *H. japonica, H. concinna*, and *D. silvarum* ticks. Significant differences in tick viromes were observed among Daxingan, Xiaoxingan and Changbai mountains. These findings showed an extensive diversity of RNA viruses in ticks in northeastern China, revealed potential public health threats from the emerging tick-borne viruses. Further studies are needed to explain the natural circulation and pathogenicity of these viruses.
