## Supplementary material for "Extensive diversity of RNA viruses in ticks revealed by metagenomics in northeastern China": Supplementary Table S1.xlsx

### Sheet: Sheet1
Table S1. Summary of sampling, pooling and RNA sequencing.
Sampling of ticks						Pooling		NO. of reads by RNA-seq
Natural foci	Location	Species	NO.	Host	Sex	Library		Total (no-rRNA, clean reads)	Viral
Changbai	Ji'an	Haemaphysalis japonica	100	free	mix	JA		19508058	102684
	Dunhua	Haemaphysalis japonica	104	free	mix	DH1		19029599	89981
		Dermacentor silvarum	86	free	mix	DH2		33462658	70723
		Ixodes persulcatus	192	free	mix	DH3		33874956	22778
	Sulan	Dermacentor silvarum	100	cattle	Female	ShL1		17980248	14487
			100	cattle	Male	ShL2		24729897	32472
			100	cattle	Female	ShL3		29225664	15631
	Fangzheng	Ixodes persulcatus	100	free	Female	FZ2		23958841	12529
		Ixodes persulcatus	100	free	Male	FZ3		21234730	13524
		Haemaphysalis conicinna	100	free	mix	FZ1		28460045	166572
	Mudanjiang	Ixodes persulcatus	56	free	mix	MDJ2		16505918	12861
		Haemaphysalis conicinna	100	free	mix	MDJ1		18326750	59554
Sub-total			1238			12		286297364	613796
Xiaoxingan	Yichun	Haemaphysalis conicinna	30	free	Male	YC1		7.59333e+06	28443.3
		Haemaphysalis conicinna	23	free	Female	YC2		4.35894e+06	18627
		Ixodes persulcatus	100	free	Male	YC3		27918817	18667
		Ixodes persulcatus	100	free	Female	YC4		41199428	20821
Sub-total			253			4		8.10705e+07	86558.3
Daxingan	Tahe	Haemaphysalis conicinna	53	free	Male	TH1		1.34149e+07	50249.8
		Haemaphysalis conicinna	63	free	Female	TH2		1.19397e+07	51021.8
		Ixodes persulcatus	100	free	Male	TH3		25344899	26625
		Ixodes persulcatus	100	free	Female	TH4		37612741	67194
	Songling	Haemaphysalis conicinna	14	free	Male	SL1		3.54355e+06	13273.5
		Haemaphysalis conicinna	10	free	Female	SL2		1.89519e+06	8098.7
		Ixodes persulcatus	100	free	Male	SL3		17014736	2696
		Ixodes persulcatus	100	free	Female	SL4		37646572	10513
Sub-total			540			8		1.48412e+08	229672
Total			2031			24		5.1578e+08	930026
